# A typology of Australian terrestrial bird communities

**DOI:** 10.1101/2025.02.03.635991

**Authors:** Martine Maron, Karlina Indraswari, Jonathan Mills-Anderson, Courtney B. Melton, Helen J. Mayfield, Hugh Possingham, James Radford, April E. Reside, Andrew Bennett, Allan Burbidge, Michael Clarke, Rohan H. Clarke, Robert Davis, Teresa Eyre, Amanda Freeman, Michelle Gibson, Birgita Hansen, Angie Haslem, Jacinta Humphrey, Nigel Jackett, Bryony Palmer, Alex Kutt, Nicholas P. Leseberg, Richard Loyn, Alex Maisey, Golo Maurer, Paul McDonald, Helenna Mihailou, Richard Noske, Fred Rainsford, Julian Reid, Doug Robinson, Katherine Selwood, Jeremy S. Simmonds, Rebecca Spindler, Daniella Teixeira, Ayesha Tulloch, Eric Vanderduys, Simon Verdon, David Watson, James Watson, Hannah Fraser

## Abstract

**Aim:** Increasing interest in holistic measurement of the response of fauna communities to interventions requires suitable community condition metrics. However, the development of such metrics is hindered by the absence of broad-scale typologies at suitable spatial and ecological resolutions. We aimed to derive a preliminary typology of terrestrial bird communities for Australia, based on bird co-occurrence data, and describe and map the likely distribution of each community type across the continent.

**Location:** Mainland Australia, continental islands

**Time period:** 1973-2022

**Major taxa studied:** Aves

**Methods:** We used fine-scale co-occurrence data from standard 2-ha surveys in BirdLife Australia’s citizen-science database. After filtering to reduce bias, we used hierarchical clustering followed by iterative consultation with experts to identify reliably distinct and recognisable terrestrial bird communities across Australia. We used Maxent to model the likely distributions of each community, and developed community descriptions based on each community’s composition and distribution.

**Results:** The resultant typology included 29 reliably distinct and recognisable bird communities with major clusters corresponding with seven broad geographical regions. The distributions of bird communities did not correspond tightly to the boundaries of major vegetation groups, with most communities occurring across multiple vegetation types.

**Main Conclusions:** Our preliminary typology of bird communities provides a standard classification at a continental scale. It newly defines distinct bird communities as entities for which condition benchmarks can be established to allow assessment of their conservation status and monitoring of change over time.

Refinement will enable cryptic communities in areas with sparse data to be identified. The method could be translated to other regions where adequate coverage of data in the form of standardised surveys of fauna are available. Vast biodiversity datasets delivered through citizen science programs provide the opportunity to develop such typologies for fauna communities, as a precursor to developing targeted and informative community condition metrics.
