## Supplementary material for "A typology of Australian terrestrial bird communities": Supp_Mat_S1_1Spc_Analysis_Cluster2A1.xlsx

### Sheet: Imp_pres_abs
Common Name

### Sheet: Imp_presence
Common Name

### Sheet: Imp_absence
Common Name

### Sheet: ReportingRate
Common Name

### Sheet: Abn_RR_Imp_compare
Common Name

### Sheet: Simper
Comm1
