## Supplementary material for "A typology of Australian terrestrial bird communities": Supp_Mat_S1_6Spc_Analysis_Cluster2D.xlsx

### Sheet: Imp_pres_abs
Common Name	Inland Watering Point	South eastern open gum woodlands	South eastern woodlands inland slopes	MeanDecreaseAccuracy	MeanDecreaseGini
Australian magpie	-5.48	3.36	-4.42	7.39	3.16
Australian raven	-8.77	3.71	-1.82	8.95	3.96
Australian ringneck	3.04	-7.15	-3.63	7.66	3.84
Australian wood duck	-3.34	0.5	-1.69	3.64	0.43
Black-chinned honeyeater	-4.99	-3.74	5.47	6.95	4.87
Black-faced cuckoo-shrike	0.62	-2.83	-2.77	3.36	0.42
Black kite	-1.9	-0.79	0	-0.39	0.27
Brown-headed honeyeater	-2.12	-1.48	-0.52	1.74	0.71
Brown treecreeper	-16.24	10.32	0.01	16.5	26.65
Common starling	-6.22	3.7	-1.32	6.4	1.99
Crested pigeon	1.13	-2.81	-3.34	4	1.45
Crested shrike-tit	-3.26	1.36	0.64	3.07	0.6
Crimson rosella	-6.6	1.5	-3.52	7.03	2.06
Diamond firetail	-2.58	0.94	1	2.88	0.21
Dusky woodswallow	-9.24	5.66	0.65	9.44	4.07
Eastern rosella	-8.09	4.55	2.24	8.36	3.78
Eastern yellow robin	-1.85	-4.49	1.9	5.32	2.07
Fuscous honeyeater	-8.26	-13.87	17.35	17.29	29.59
Galah	-2.08	5.16	-5.29	7.22	3.15
Grey-crowned babbler	5.64	-8.44	-4.8	8.99	8.48
Grey shrike-thrush	-7.36	3.66	-1.39	7.68	5.95
House sparrow	-1.52	-0.02	-2.71	2.6	0.36
Jacky winter	-3.87	0.87	-2.18	4.31	0.81
Laughing kookaburra	-5.33	3.63	-1.8	5.89	1.76
Little corella	1.62	-3.5	0	3.82	0.48
Little crow	3.61	-8.69	-3.29	8.73	5.7
Little friarbird	-3.8	2.09	0.08	4.09	0.59
Little lorikeet	-3.74	-4	3.8	5.77	3.46
Little raven	-4.12	1.09	-2.73	4.76	0.84
Long-billed corella	0	1.74	-1.42	2.25	0.07
Magpie-lark	16.64	-12.98	-9.07	17.49	37.79
Major mitchell's cockatoo	0	-2.08	0	2.08	0.1
Musk lorikeet	-1.59	0.79	-0.66	1.45	0.14
Noisy friarbird	-3.67	2.24	3.46	4.88	1.2
Noisy miner	-3.09	0.85	-1	3.22	0.44
Pallid cuckoo	1.49	-3.3	-1.42	3.8	0.63
Peaceful dove	-3.5	4.2	-2.24	6.06	1.21
Pied butcherbird	5.22	-6.59	-3.22	7.17	6.45
Red-browed pardalote	-0.11	-3.8	-1	3.68	0.58
Red-rumped parrot	-19.96	18.7	-9.67	22.23	41.88
Red wattlebird	-4.74	1.35	2.2	5.2	0.87
Restless flycatcher	-4.98	0.75	0.04	4.82	0.62
Rufous songlark	-1.99	2.11	-2.68	3.43	0.63
Sacred kingfisher	-3.03	0.16	-0.75	2.84	0.75
Singing honeyeater	-0.08	-2.68	0	2.6	0.29
Spiny-cheeked honeyeater	0.88	-2.62	-2.24	3.05	0.84
Spotted dove	0	-3.56	0	3.54	0.49
Spotted pardalote	-2.26	-1.35	-0.75	1.76	0.52
Striated pardalote	-6.52	2.05	-1.99	6.53	4.88
Sulphur-crested cockatoo	-10.29	7.25	-5.18	11.16	7.92
Superb fairy-wren	-8.92	5.01	-2.2	9.38	4.48
Swift parrot	0	-5.3	2.41	5.61	1.4
Torresian crow	4.3	-10.33	-4.96	10.52	8.99
Tree martin	-2.72	1.98	-3.99	4.96	1.32
Turquoise parrot	0	-1.91	1	1.67	0.18
Welcome swallow	-4.29	1.88	2.01	4.89	1.04
Western bowerbird	0	-4.07	0	4.09	0.48
Whistling kite	2.78	-3.56	-2.24	4.67	2.03
White-bellied cuckoo-shrike	-1.74	-3.93	1.22	3.99	1.45
White-naped honeyeater	-2.17	-4.39	2	4.86	2.24
White-plumed honeyeater	5.64	10.06	-10.81	12.38	19.56
White-throated treecreeper	-3.13	1.47	-0.49	3.35	0.51
White-winged chough	-4.41	0.02	-0.93	4.16	0.62
Willie wagtail	-0.33	1.89	-5.27	4.97	1.38
Yellow-faced honeyeater	-1.98	-4.79	2.9	5.08	1.52
Yellow-throated miner	14.14	-14.69	-8.98	16.84	62.53
Yellow-tufted honeyeater	-7	-11.23	12.09	12.91	18.07
Zebra finch	-1	0.02	0	-0.31	0.24

### Sheet: Imp_presence
Common Name	Inland Watering Point	South eastern open gum woodlands	South eastern woodlands inland slopes	MeanDecreaseAccuracy	MeanDecreaseGini
Australian magpie	0	3.36	0	7.39	3.16
Australian raven	0	3.71	0	8.95	3.96
Australian ringneck	3.04	0	0	7.66	3.84
Australian wood duck	0	0.5	0	3.64	0.43
Black-chinned honeyeater	0	0	5.47	6.95	4.87
Black-faced cuckoo-shrike	0.62	0	0	3.36	0.42
Black kite	0	0	0	-0.39	0.27
Brown-headed honeyeater	0	0	0	1.74	0.71
Brown treecreeper	0	10.32	0.01	16.5	26.65
Common starling	0	3.7	0	6.4	1.99
Crested pigeon	1.13	0	0	4	1.45
Crested shrike-tit	0	1.36	0.64	3.07	0.6
Crimson rosella	0	1.5	0	7.03	2.06
Diamond firetail	0	0.94	1	2.88	0.21
Dusky woodswallow	0	5.66	0.65	9.44	4.07
Eastern rosella	0	4.55	2.24	8.36	3.78
Eastern yellow robin	0	0	1.9	5.32	2.07
Fuscous honeyeater	0	0	17.35	17.29	29.59
Galah	0	5.16	0	7.22	3.15
Grey-crowned babbler	5.64	0	0	8.99	8.48
Grey shrike-thrush	0	3.66	0	7.68	5.95
House sparrow	0	0	0	2.6	0.36
Jacky winter	0	0.87	0	4.31	0.81
Laughing kookaburra	0	3.63	0	5.89	1.76
Little corella	1.62	0	0	3.82	0.48
Little crow	3.61	0	0	8.73	5.7
Little friarbird	0	2.09	0.08	4.09	0.59
Little lorikeet	0	0	3.8	5.77	3.46
Little raven	0	1.09	0	4.76	0.84
Long-billed corella	0	1.74	0	2.25	0.07
Magpie-lark	16.64	0	0	17.49	37.79
Major mitchell's cockatoo	0	0	0	2.08	0.1
Musk lorikeet	0	0.79	0	1.45	0.14
Noisy friarbird	0	2.24	3.46	4.88	1.2
Noisy miner	0	0.85	0	3.22	0.44
Pallid cuckoo	1.49	0	0	3.8	0.63
Peaceful dove	0	4.2	0	6.06	1.21
Pied butcherbird	5.22	0	0	7.17	6.45
Red-browed pardalote	0	0	0	3.68	0.58
Red-rumped parrot	0	18.7	0	22.23	41.88
Red wattlebird	0	1.35	2.2	5.2	0.87
Restless flycatcher	0	0.75	0.04	4.82	0.62
Rufous songlark	0	2.11	0	3.43	0.63
Sacred kingfisher	0	0.16	0	2.84	0.75
Singing honeyeater	0	0	0	2.6	0.29
Spiny-cheeked honeyeater	0.88	0	0	3.05	0.84
Spotted dove	0	0	0	3.54	0.49
Spotted pardalote	0	0	0	1.76	0.52
Striated pardalote	0	2.05	0	6.53	4.88
Sulphur-crested cockatoo	0	7.25	0	11.16	7.92
Superb fairy-wren	0	5.01	0	9.38	4.48
Swift parrot	0	0	2.41	5.61	1.4
Torresian crow	4.3	0	0	10.52	8.99
Tree martin	0	1.98	0	4.96	1.32
Turquoise parrot	0	0	1	1.67	0.18
Welcome swallow	0	1.88	2.01	4.89	1.04
Western bowerbird	0	0	0	4.09	0.48
Whistling kite	2.78	0	0	4.67	2.03
White-bellied cuckoo-shrike	0	0	1.22	3.99	1.45
White-naped honeyeater	0	0	2	4.86	2.24
White-plumed honeyeater	5.64	10.06	0	12.38	19.56
White-throated treecreeper	0	1.47	0	3.35	0.51
White-winged chough	0	0.02	0	4.16	0.62
Willie wagtail	0	1.89	0	4.97	1.38
Yellow-faced honeyeater	0	0	2.9	5.08	1.52
Yellow-throated miner	14.14	0	0	16.84	62.53
Yellow-tufted honeyeater	0	0	12.09	12.91	18.07
Zebra finch	0	0.02	0	-0.31	0.24

### Sheet: Imp_absence
Common Name	Inland Watering Point	South eastern open gum woodlands	South eastern woodlands inland slopes	MeanDecreaseAccuracy	MeanDecreaseGini
Australian magpie	5.48	0	4.42	7.39	3.16
Australian raven	8.77	0	1.82	8.95	3.96
Australian ringneck	0	7.15	3.63	7.66	3.84
Australian wood duck	3.34	0	1.69	3.64	0.43
Black-chinned honeyeater	4.99	3.74	0	6.95	4.87
Black-faced cuckoo-shrike	0	2.83	2.77	3.36	0.42
Black kite	1.9	0.79	0	-0.39	0.27
Brown-headed honeyeater	2.12	1.48	0.52	1.74	0.71
Brown treecreeper	16.24	0	0	16.5	26.65
Common starling	6.22	0	1.32	6.4	1.99
Crested pigeon	0	2.81	3.34	4	1.45
Crested shrike-tit	3.26	0	0	3.07	0.6
Crimson rosella	6.6	0	3.52	7.03	2.06
Diamond firetail	2.58	0	0	2.88	0.21
Dusky woodswallow	9.24	0	0	9.44	4.07
Eastern rosella	8.09	0	0	8.36	3.78
Eastern yellow robin	1.85	4.49	0	5.32	2.07
Fuscous honeyeater	8.26	13.87	0	17.29	29.59
Galah	2.08	0	5.29	7.22	3.15
Grey-crowned babbler	0	8.44	4.8	8.99	8.48
Grey shrike-thrush	7.36	0	1.39	7.68	5.95
House sparrow	1.52	0.02	2.71	2.6	0.36
Jacky winter	3.87	0	2.18	4.31	0.81
Laughing kookaburra	5.33	0	1.8	5.89	1.76
Little corella	0	3.5	0	3.82	0.48
Little crow	0	8.69	3.29	8.73	5.7
Little friarbird	3.8	0	0	4.09	0.59
Little lorikeet	3.74	4	0	5.77	3.46
Little raven	4.12	0	2.73	4.76	0.84
Long-billed corella	0	0	1.42	2.25	0.07
Magpie-lark	0	12.98	9.07	17.49	37.79
Major mitchell's cockatoo	0	2.08	0	2.08	0.1
Musk lorikeet	1.59	0	0.66	1.45	0.14
Noisy friarbird	3.67	0	0	4.88	1.2
Noisy miner	3.09	0	1	3.22	0.44
Pallid cuckoo	0	3.3	1.42	3.8	0.63
Peaceful dove	3.5	0	2.24	6.06	1.21
Pied butcherbird	0	6.59	3.22	7.17	6.45
Red-browed pardalote	0.11	3.8	1	3.68	0.58
Red-rumped parrot	19.96	0	9.67	22.23	41.88
Red wattlebird	4.74	0	0	5.2	0.87
Restless flycatcher	4.98	0	0	4.82	0.62
Rufous songlark	1.99	0	2.68	3.43	0.63
Sacred kingfisher	3.03	0	0.75	2.84	0.75
Singing honeyeater	0.08	2.68	0	2.6	0.29
Spiny-cheeked honeyeater	0	2.62	2.24	3.05	0.84
Spotted dove	0	3.56	0	3.54	0.49
Spotted pardalote	2.26	1.35	0.75	1.76	0.52
Striated pardalote	6.52	0	1.99	6.53	4.88
Sulphur-crested cockatoo	10.29	0	5.18	11.16	7.92
Superb fairy-wren	8.92	0	2.2	9.38	4.48
Swift parrot	0	5.3	0	5.61	1.4
Torresian crow	0	10.33	4.96	10.52	8.99
Tree martin	2.72	0	3.99	4.96	1.32
Turquoise parrot	0	1.91	0	1.67	0.18
Welcome swallow	4.29	0	0	4.89	1.04
Western bowerbird	0	4.07	0	4.09	0.48
Whistling kite	0	3.56	2.24	4.67	2.03
White-bellied cuckoo-shrike	1.74	3.93	0	3.99	1.45
White-naped honeyeater	2.17	4.39	0	4.86	2.24
White-plumed honeyeater	0	0	10.81	12.38	19.56
White-throated treecreeper	3.13	0	0.49	3.35	0.51
White-winged chough	4.41	0	0.93	4.16	0.62
Willie wagtail	0.33	0	5.27	4.97	1.38
Yellow-faced honeyeater	1.98	4.79	0	5.08	1.52
Yellow-throated miner	0	14.69	8.98	16.84	62.53
Yellow-tufted honeyeater	7	11.23	0	12.91	18.07
Zebra finch	1	0	0	-0.31	0.24

### Sheet: ReportingRate
Common Name	Inland Watering Point	South-eastern open gum woodlands	South-eastern woodlands inland slopes	sum_All_RR	normalized_sumAll
White-plumed honeyeater	0.99	0.99	0.19	2.17	1
Willie wagtail	0.62	0.69	0.12	1.43	0.66
Brown treecreeper	0	0.74	0.62	1.36	0.63
Galah	0.39	0.73	0.12	1.24	0.57
Magpie-lark	0.99	0.19	0	1.18	0.54
Grey shrike-thrush	0.06	0.5	0.53	1.09	0.5
Fuscous honeyeater	0	0.01	0.98	0.99	0.46
Yellow-throated miner	0.89	0.04	0	0.93	0.43
Yellow-tufted honeyeater	0	0	0.91	0.91	0.42
Australian magpie	0.19	0.54	0.09	0.82	0.38
Dusky woodswallow	0	0.31	0.5	0.81	0.37
Red-rumped parrot	0	0.73	0.03	0.76	0.35
Black-faced cuckoo-shrike	0.34	0.26	0.12	0.72	0.33
Crested pigeon	0.5	0.22	0	0.72	0.33
Striated pardalote	0.02	0.43	0.23	0.68	0.31
Eastern rosella	0	0.27	0.31	0.58	0.27
Black-chinned honeyeater	0	0.02	0.5	0.52	0.24
Little lorikeet	0	0.02	0.47	0.49	0.23
Noisy friarbird	0	0.07	0.41	0.48	0.22
Red wattlebird	0	0.13	0.33	0.46	0.21
Australian raven	0	0.3	0.14	0.44	0.2
Australian ringneck	0.36	0.06	0	0.42	0.19
Peaceful dove	0.08	0.27	0.06	0.41	0.19
Sulphur-crested cockatoo	0	0.35	0.03	0.38	0.18
Pied butcherbird	0.32	0.02	0.03	0.37	0.17
White-naped honeyeater	0	0.01	0.36	0.37	0.17
Eastern yellow robin	0	0.01	0.34	0.35	0.16
Superb fairy-wren	0	0.28	0.06	0.34	0.16
Tree martin	0.04	0.27	0.03	0.34	0.16
White-winged chough	0	0.16	0.19	0.35	0.16
Yellow-faced honeyeater	0	0.01	0.31	0.32	0.15
Grey-crowned babbler	0.3	0.01	0	0.31	0.14
Laughing kookaburra	0	0.22	0.09	0.31	0.14
Crimson rosella	0	0.27	0.02	0.29	0.13
Torresian crow	0.27	0	0.02	0.29	0.13
Welcome swallow	0.02	0.21	0.06	0.29	0.13
Brown-headed honeyeater	0	0.02	0.25	0.27	0.12
Rufous songlark	0.05	0.19	0.02	0.26	0.12
Spotted pardalote	0	0.04	0.23	0.27	0.12
Whistling kite	0.23	0.04	0	0.27	0.12
Crested shrike-tit	0	0.12	0.11	0.23	0.11
Mistletoebird	0.07	0.05	0.09	0.21	0.1
White-bellied cuckoo-shrike	0	0.01	0.2	0.21	0.1
Common bronzewing	0.02	0.08	0.09	0.19	0.09
Little crow	0.19	0	0	0.19	0.09
Little friarbird	0	0.12	0.08	0.2	0.09
Rufous whistler	0.08	0.06	0.06	0.2	0.09
Sacred kingfisher	0.03	0.14	0.03	0.2	0.09
Spiny-cheeked honeyeater	0.18	0.02	0	0.2	0.09
Swift parrot	0	0	0.19	0.19	0.09
Common starling	0	0.17	0	0.17	0.08
Jacky winter	0	0.15	0.03	0.18	0.08
Restless flycatcher	0	0.11	0.06	0.17	0.08
White-browed babbler	0.01	0.05	0.11	0.17	0.08
Black kite	0.14	0.01	0	0.15	0.07
Little corella	0.11	0.04	0	0.15	0.07
Little raven	0.01	0.12	0.02	0.15	0.07
Musk lorikeet	0	0.1	0.06	0.16	0.07
White-throated treecreeper	0	0.09	0.06	0.15	0.07
House sparrow	0.02	0.11	0	0.13	0.06
Olive-backed oriole	0	0.04	0.08	0.12	0.06
Rainbow bee-eater	0.03	0.07	0.02	0.12	0.06
Singing honeyeater	0.12	0.02	0	0.14	0.06
Turquoise parrot	0	0.01	0.11	0.12	0.06
Australian wood duck	0	0.09	0.02	0.11	0.05
Fairy martin	0.06	0.04	0	0.1	0.05
Noisy miner	0	0.1	0	0.1	0.05
Pacific black duck	0.01	0.06	0.03	0.1	0.05
Pallid cuckoo	0.1	0.01	0	0.11	0.05
Pied currawong	0	0.03	0.08	0.11	0.05
White-browed woodswallow	0	0.05	0.05	0.1	0.05
White-winged triller	0.08	0.03	0	0.11	0.05
Brown falcon	0.03	0.03	0.02	0.08	0.04
Budgerigar	0.07	0.02	0	0.09	0.04
Cockatiel	0.06	0.02	0	0.08	0.04
Diamond firetail	0	0.07	0.02	0.09	0.04
Hooded robin	0.02	0.03	0.03	0.08	0.04
Long-billed corella	0	0.09	0	0.09	0.04
Nankeen kestrel	0.06	0.02	0	0.08	0.04
Wedge-tailed eagle	0.02	0.03	0.03	0.08	0.04
Australian hobby	0.05	0.01	0	0.06	0.03
Black-fronted dotterel	0.04	0.01	0.02	0.07	0.03
Crested bellbird	0.01	0	0.06	0.07	0.03
Grey teal	0.02	0.02	0.02	0.06	0.03
Painted button-quail	0	0.01	0.06	0.07	0.03
Purple-crowned lorikeet	0	0.02	0.05	0.07	0.03
Regent honeyeater	0	0	0.06	0.06	0.03
Spotted dove	0.07	0	0	0.07	0.03
Weebill	0.03	0.04	0	0.07	0.03
Western bowerbird	0.06	0	0	0.06	0.03
Zebra finch	0.07	0	0	0.07	0.03
Australasian pipit	0.02	0.02	0	0.04	0.02
Australian reed-warbler	0	0.04	0	0.04	0.02
Black-faced woodswallow	0.04	0	0	0.04	0.02
Diamond dove	0.04	0	0	0.04	0.02
Golden whistler	0	0.02	0.02	0.04	0.02
Grey currawong	0	0	0.05	0.05	0.02
Horsfield's bronze-cuckoo	0	0.02	0.02	0.04	0.02
Little eagle	0.01	0.01	0.03	0.05	0.02
Major mitchell's cockatoo	0.04	0	0	0.04	0.02
Red-browed finch	0	0.03	0.02	0.05	0.02
Red-browed pardalote	0.05	0	0	0.05	0.02
Scarlet honeyeater	0	0	0.05	0.05	0.02
Striped honeyeater	0	0.01	0.03	0.04	0.02
White-faced heron	0.01	0.03	0	0.04	0.02
White-necked heron	0.02	0.01	0.02	0.05	0.02
Apostlebird	0	0.01	0.02	0.03	0.01
Australasian darter	0.02	0.01	0	0.03	0.01
Australasian grebe	0	0.01	0.02	0.03	0.01
Australian king-parrot	0	0.01	0.02	0.03	0.01
Australian shelduck	0	0.02	0	0.02	0.01
Bell miner	0	0	0.02	0.02	0.01
Blue-faced honeyeater	0	0.01	0.02	0.03	0.01
Blue-winged kookaburra	0.02	0	0	0.02	0.01
Brown goshawk	0.02	0.01	0	0.03	0.01
Brown honeyeater	0.02	0	0	0.02	0.01
Collared sparrowhawk	0.02	0	0	0.02	0.01
Dollarbird	0	0.03	0	0.03	0.01
Eastern spinebill	0	0	0.03	0.03	0.01
Eastern whipbird	0	0	0.02	0.02	0.01
Eurasian coot	0	0	0.02	0.02	0.01
Gilbert's whistler	0	0.02	0	0.02	0.01
Grey butcherbird	0.01	0.02	0	0.03	0.01
Hardhead	0.01	0	0.02	0.03	0.01
Leaden flycatcher	0	0.01	0.02	0.03	0.01
Little pied cormorant	0.01	0.02	0	0.03	0.01
Masked woodswallow	0	0.01	0.02	0.03	0.01
Plum-headed finch	0	0.01	0.02	0.03	0.01
Rainbow lorikeet	0	0.01	0.02	0.03	0.01
Red-backed fairy-wren	0	0	0.02	0.02	0.01
Red-backed kingfisher	0.03	0	0	0.03	0.01
Red-tailed black-cockatoo	0.02	0	0	0.02	0.01
Rock dove	0.03	0	0	0.03	0.01
Satin bowerbird	0	0	0.02	0.02	0.01
Scaly-breasted lorikeet	0	0	0.03	0.03	0.01
Scarlet robin	0	0	0.02	0.02	0.01
Shining bronze-cuckoo	0	0	0.02	0.02	0.01
Silvereye	0	0	0.02	0.02	0.01
Speckled warbler	0	0	0.02	0.02	0.01
Spotted quail-thrush	0	0	0.03	0.03	0.01
Varied sittella	0	0.01	0.02	0.03	0.01
Variegated fairy-wren	0.01	0.01	0	0.02	0.01
Western gerygone	0	0.02	0	0.02	0.01
White-breasted woodswallow	0.01	0.02	0	0.03	0.01
White-browed scrubwren	0	0.02	0	0.02	0.01
White-cheeked honeyeater	0	0	0.03	0.03	0.01
White-throated gerygone	0	0.01	0.02	0.03	0.01
Yellow-rumped thornbill	0	0.02	0	0.02	0.01
Australasian shoveler	0	0	0	0	0
Australian bustard	0	0	0	0	0
Australian owlet-nightjar	0	0.01	0	0.01	0
Australian pelican	0.01	0	0	0.01	0
Australian white ibis	0	0.01	0	0.01	0
Azure kingfisher	0	0	0	0	0
Bar-shouldered dove	0	0	0	0	0
Black-breasted buzzard	0.01	0	0	0.01	0
Black-eared cuckoo	0	0	0	0	0
Black-necked stork	0	0	0	0	0
Black-shouldered kite	0	0.01	0	0.01	0
Black-tailed native-hen	0.01	0	0	0.01	0
Black falcon	0	0	0	0	0
Black honeyeater	0	0	0	0	0
Black swan	0	0	0	0	0
Blue bonnet	0	0	0	0	0
Brown quail	0	0.01	0	0.01	0
Brown songlark	0	0	0	0	0
Brush cuckoo	0	0	0	0	0
Buff-rumped thornbill	0	0	0	0	0
Caspian tern	0	0	0	0	0
Channel-billed cuckoo	0	0	0	0	0
Chestnut-crowned babbler	0	0	0	0	0
Chestnut-rumped thornbill	0	0	0	0	0
Chiming wedgebill	0.01	0	0	0.01	0
Common blackbird	0	0.01	0	0.01	0
Common myna	0	0.01	0	0.01	0
Common sandpiper	0	0	0	0	0
Double-barred finch	0	0.01	0	0.01	0
Dusky grasswren	0	0	0	0	0
Dusky moorhen	0	0.01	0	0.01	0
Eastern koel	0	0	0	0	0
Elegant parrot	0	0	0	0	0
Emu	0	0	0	0	0
Eurasian skylark	0	0	0	0	0
European goldfinch	0	0.01	0	0.01	0
Fan-tailed cuckoo	0	0.01	0	0.01	0
Flame robin	0	0	0	0	0
Golden-headed cisticola	0	0	0	0	0
Great cormorant	0	0	0	0	0
Great egret	0	0	0	0	0
Grey falcon	0	0	0	0	0
Grey fantail	0	0.01	0	0.01	0
Ground cuckoo-shrike	0	0	0	0	0
Horsfield's bushlark	0	0	0	0	0
Inland thornbill	0	0	0	0	0
Intermediate egret	0	0	0	0	0
Little black cormorant	0	0.01	0	0.01	0
Little egret	0	0	0	0	0
Little grassbird	0	0	0	0	0
Little woodswallow	0.01	0	0	0.01	0
Masked lapwing	0.01	0	0	0.01	0
Mulga parrot	0	0	0	0	0
Nankeen night-heron	0	0	0	0	0
New holland honeyeater	0	0.01	0	0.01	0
Painted honeyeater	0	0	0	0	0
Peregrine falcon	0	0.01	0	0.01	0
Pheasant coucal	0.01	0	0	0.01	0
Plumed whistling-duck	0	0	0	0	0
Purple swamphen	0	0	0	0	0
Red-capped robin	0	0.01	0	0.01	0
Red-winged parrot	0.01	0	0	0.01	0
Regent parrot	0	0	0	0	0
Royal spoonbill	0	0	0	0	0
Silver gull	0.01	0	0	0.01	0
Southern boobook	0	0	0	0	0
Southern whiteface	0	0.01	0	0.01	0
Spinifex pigeon	0.01	0	0	0.01	0
Spotted bowerbird	0	0	0	0	0
Spotted harrier	0	0.01	0	0.01	0
Spotted nightjar	0	0	0	0	0
Square-tailed kite	0	0	0	0	0
Star finch	0	0	0	0	0
Straw-necked ibis	0	0.01	0	0.01	0
Stubble quail	0	0.01	0	0.01	0
Superb parrot	0	0.01	0	0.01	0
Swamp harrier	0	0	0	0	0
Tawny frogmouth	0	0.01	0	0.01	0
Varied lorikeet	0	0	0	0	0
White-backed swallow	0.01	0	0	0.01	0
White-bellied sea-eagle	0	0	0	0	0
White-browed treecreeper	0	0	0	0	0
White-fronted chat	0	0.01	0	0.01	0
White-fronted honeyeater	0	0	0	0	0
White-winged fairy-wren	0	0	0	0	0
Yellow-billed spoonbill	0	0	0	0	0
Yellow-tailed black-cockatoo	0	0	0	0	0
Yellow thornbill	0	0.01	0	0.01	0

### Sheet: Abn_RR_Imp_compare
Common Name	Inland Watering Point_1Abn	Inland Watering Point_2RR	Inland Watering Point_3Imp	South-eastern open gum woodlands_1Abn	South-eastern open gum woodlands_2RR	South eastern open gum woodlands_3Imp	South-eastern woodlands inland slopes_1Abn	South-eastern woodlands inland slopes_2RR	South eastern woodlands inland slopes_3Imp
White-plumed honeyeater	206	0.99	5.64	777	0.99	10.06	12	0.19	-10.81
Willie wagtail	129	0.62	-0.33	537	0.69	1.89	8	0.12	-5.27
Brown treecreeper	0	0	-16.24	582	0.74	10.32	40	0.62	0.01
Galah	82	0.39	-2.08	567	0.73	5.16	8	0.12	-5.29
Magpie-lark	205	0.99	16.64	151	0.19	-12.98	0	0	-9.07
Grey shrike-thrush	13	0.06	-7.36	388	0.5	3.66	34	0.53	-1.39
Fuscous honeyeater	0	0	-8.26	4	0.01	-13.87	63	0.98	17.35
Yellow-throated miner	185	0.89	14.14	33	0.04	-14.69	0	0	-8.98
Yellow-tufted honeyeater	0	0	-7	2	0	-11.23	58	0.91	12.09
Australian magpie	40	0.19	-5.48	425	0.54	3.36	6	0.09	-4.42
Dusky woodswallow	0	0	-9.24	243	0.31	5.66	32	0.5	0.65
Red-rumped parrot	0	0	-19.96	571	0.73	18.7	2	0.03	-9.67
Black-faced cuckoo-shrike	71	0.34	0.62	201	0.26	-2.83	8	0.12	-2.77
Crested pigeon	105	0.5	1.13	173	0.22	-2.81	0	0	-3.34
Striated pardalote	4	0.02	-6.52	335	0.43	2.05	15	0.23	-1.99
Eastern rosella	0	0	-8.09	208	0.27	4.55	20	0.31	2.24
Black-chinned honeyeater	0	0	-4.99	19	0.02	-3.74	32	0.5	5.47
Little lorikeet	0	0	-3.74	14	0.02	-4	30	0.47	3.8
Noisy friarbird	0	0	-3.67	57	0.07	2.24	26	0.41	3.46
Red wattlebird	0	0	-4.74	102	0.13	1.35	21	0.33	2.2
Australian raven	1	0	-8.77	234	0.3	3.71	9	0.14	-1.82
Australian ringneck	74	0.36	3.04	49	0.06	-7.15	0	0	-3.63
Peaceful dove	17	0.08	-3.5	208	0.27	4.2	4	0.06	-2.24
Sulphur-crested cockatoo	0	0	-10.29	276	0.35	7.25	2	0.03	-5.18
Pied butcherbird	66	0.32	5.22	15	0.02	-6.59	2	0.03	-3.22
White-naped honeyeater	0	0	-2.17	4	0.01	-4.39	23	0.36	2
Eastern yellow robin	0	0	-1.85	11	0.01	-4.49	22	0.34	1.9
Superb fairy-wren	0	0	-8.92	220	0.28	5.01	4	0.06	-2.2
Tree martin	9	0.04	-2.72	208	0.27	1.98	2	0.03	-3.99
White-winged chough	0	0	-4.41	124	0.16	0.02	12	0.19	-0.93
Yellow-faced honeyeater	0	0	-1.98	4	0.01	-4.79	20	0.31	2.9
Grey-crowned babbler	62	0.3	5.64	10	0.01	-8.44	0	0	-4.8
Laughing kookaburra	1	0	-5.33	174	0.22	3.63	6	0.09	-1.8
Crimson rosella	0	0	-6.6	214	0.27	1.5	1	0.02	-3.52
Torresian crow	56	0.27	4.3	1	0	-10.33	1	0.02	-4.96
Welcome swallow	4	0.02	-4.29	161	0.21	1.88	4	0.06	2.01
Brown-headed honeyeater	0	0	-2.12	14	0.02	-1.48	16	0.25	-0.52
Rufous songlark	11	0.05	-1.99	147	0.19	2.11	1	0.02	-2.68
Spotted pardalote	0	0	-2.26	29	0.04	-1.35	15	0.23	-0.75
Whistling kite	48	0.23	2.78	28	0.04	-3.56	0	0	-2.24
Crested shrike-tit	0	0	-3.26	90	0.12	1.36	7	0.11	0.64
Mistletoebird	14	0.07		43	0.05		6	0.09
White-bellied cuckoo-shrike	0	0	-1.74	5	0.01	-3.93	13	0.2	1.22
Common bronzewing	4	0.02		65	0.08		6	0.09
Little crow	39	0.19	3.61	0	0	-8.69	0	0	-3.29
Little friarbird	0	0	-3.8	94	0.12	2.09	5	0.08	0.08
Rufous whistler	16	0.08		49	0.06		4	0.06
Sacred kingfisher	6	0.03	-3.03	108	0.14	0.16	2	0.03	-0.75
Spiny-cheeked honeyeater	38	0.18	0.88	17	0.02	-2.62	0	0	-2.24
Swift parrot	0	0	0	0	0	-5.3	12	0.19	2.41
Common starling	0	0	-6.22	130	0.17	3.7	0	0	-1.32
Jacky winter	1	0	-3.87	116	0.15	0.87	2	0.03	-2.18
Restless flycatcher	0	0	-4.98	89	0.11	0.75	4	0.06	0.04
White-browed babbler	3	0.01		36	0.05		7	0.11
Black kite	30	0.14	-1.9	10	0.01	-0.79	0	0	0
Little corella	23	0.11	1.62	33	0.04	-3.5	0	0	0
Little raven	2	0.01	-4.12	95	0.12	1.09	1	0.02	-2.73
Musk lorikeet	0	0	-1.59	75	0.1	0.79	4	0.06	-0.66
White-throated treecreeper	0	0	-3.13	73	0.09	1.47	4	0.06	-0.49
House sparrow	5	0.02	-1.52	84	0.11	-0.02	0	0	-2.71
Olive-backed oriole	1	0		34	0.04		5	0.08
Rainbow bee-eater	7	0.03		51	0.07		1	0.02
Singing honeyeater	25	0.12	-0.08	16	0.02	-2.68	0	0	0
Turquoise parrot	0	0	0	4	0.01	-1.91	7	0.11	1
Australian wood duck	0	0	-3.34	69	0.09	0.5	1	0.02	-1.69
Fairy martin	12	0.06		33	0.04		0	0
Noisy miner	0	0	-3.09	79	0.1	0.85	0	0	-1
Pacific black duck	3	0.01		49	0.06		2	0.03
Pallid cuckoo	21	0.1	1.49	7	0.01	-3.3	0	0	-1.42
Pied currawong	0	0		24	0.03		5	0.08
White-browed woodswallow	0	0		36	0.05		3	0.05
White-winged triller	17	0.08		20	0.03		0	0
Brown falcon	7	0.03		23	0.03		1	0.02
Budgerigar	15	0.07		14	0.02		0	0
Cockatiel	13	0.06		14	0.02		0	0
Diamond firetail	0	0	-2.58	52	0.07	0.94	1	0.02	1
Hooded robin	4	0.02		25	0.03		2	0.03
Long-billed corella	0	0	0	72	0.09	1.74	0	0	-1.42
Nankeen kestrel	13	0.06		17	0.02		0	0
Wedge-tailed eagle	4	0.02		24	0.03		2	0.03
Australian hobby	11	0.05		8	0.01		0	0
Black-fronted dotterel	9	0.04		7	0.01		1	0.02
Crested bellbird	3	0.01		1	0		4	0.06
Grey teal	4	0.02		19	0.02		1	0.02
Painted button-quail	0	0		4	0.01		4	0.06
Purple-crowned lorikeet	0	0		15	0.02		3	0.05
Regent honeyeater	0	0		0	0		4	0.06
Spotted dove	15	0.07	0	0	0	-3.56	0	0	0
Weebill	7	0.03		30	0.04		0	0
Western bowerbird	12	0.06	0	0	0	-4.07	0	0	0
Zebra finch	15	0.07	-1	2	0	0.02	0	0	0
Australasian pipit	5	0.02		19	0.02		0	0
Australian reed-warbler	1	0		28	0.04		0	0
Black-faced woodswallow	9	0.04		2	0		0	0
Diamond dove	8	0.04		1	0		0	0
Golden whistler	0	0		14	0.02		1	0.02
Grey currawong	0	0		1	0		3	0.05
Horsfield's bronze-cuckoo	1	0		17	0.02		1	0.02
Little eagle	3	0.01		10	0.01		2	0.03
Major mitchell's cockatoo	9	0.04	0	0	0	-2.08	0	0	0
Red-browed finch	0	0		22	0.03		1	0.02
Red-browed pardalote	10	0.05	-0.11	0	0	-3.8	0	0	-1
Scarlet honeyeater	0	0		0	0		3	0.05
Striped honeyeater	0	0		11	0.01		2	0.03
White-faced heron	3	0.01		21	0.03		0	0
White-necked heron	4	0.02		8	0.01		1	0.02
Apostlebird	1	0		8	0.01		1	0.02
Australasian darter	4	0.02		8	0.01		0	0
Australasian grebe	1	0		4	0.01		1	0.02
Australian king-parrot	0	0		6	0.01		1	0.02
Australian shelduck	0	0		14	0.02		0	0
Bell miner	0	0		0	0		1	0.02
Blue-faced honeyeater	1	0		4	0.01		1	0.02
Blue-winged kookaburra	4	0.02		0	0		0	0
Brown goshawk	4	0.02		8	0.01		0	0
Brown honeyeater	5	0.02		1	0		0	0
Collared sparrowhawk	5	0.02		2	0		0	0
Dollarbird	0	0		20	0.03		0	0
Eastern spinebill	0	0		0	0		2	0.03
Eastern whipbird	0	0		0	0		1	0.02
Eurasian coot	0	0		1	0		1	0.02
Gilbert's whistler	0	0		13	0.02		0	0
Grey butcherbird	2	0.01		13	0.02		0	0
Hardhead	2	0.01		1	0		1	0.02
Leaden flycatcher	0	0		4	0.01		1	0.02
Little pied cormorant	3	0.01		12	0.02		0	0
Masked woodswallow	1	0		9	0.01		1	0.02
Plum-headed finch	0	0		4	0.01		1	0.02
Rainbow lorikeet	0	0		5	0.01		1	0.02
Red-backed fairy-wren	0	0		0	0		1	0.02
Red-backed kingfisher	7	0.03		0	0		0	0
Red-tailed black-cockatoo	4	0.02		0	0		0	0
Rock dove	7	0.03		1	0		0	0
Satin bowerbird	0	0		0	0		1	0.02
Scaly-breasted lorikeet	0	0		1	0		2	0.03
Scarlet robin	0	0		2	0		1	0.02
Shining bronze-cuckoo	0	0		3	0		1	0.02
Silvereye	0	0		1	0		1	0.02
Speckled warbler	0	0		3	0		1	0.02
Spotted quail-thrush	0	0		0	0		2	0.03
Varied sittella	0	0		4	0.01		1	0.02
Variegated fairy-wren	3	0.01		6	0.01		0	0
Western gerygone	1	0		15	0.02		0	0
White-breasted woodswallow	3	0.01		17	0.02		0	0
White-browed scrubwren	0	0		14	0.02		0	0
White-cheeked honeyeater	0	0		0	0		2	0.03
White-throated gerygone	0	0		7	0.01		1	0.02
Yellow-rumped thornbill	0	0		19	0.02		0	0
Australasian shoveler	0	0		1	0		0	0
Australian bustard	1	0		0	0		0	0
Australian owlet-nightjar	1	0		5	0.01		0	0
Australian pelican	2	0.01		3	0		0	0
Australian white ibis	1	0		7	0.01		0	0
Azure kingfisher	0	0		2	0		0	0
Bar-shouldered dove	0	0		2	0		0	0
Black-breasted buzzard	2	0.01		3	0		0	0
Black-eared cuckoo	0	0		1	0		0	0
Black-necked stork	1	0		0	0		0	0
Black-shouldered kite	1	0		11	0.01		0	0
Black-tailed native-hen	3	0.01		2	0		0	0
Black falcon	0	0		2	0		0	0
Black honeyeater	1	0		1	0		0	0
Black swan	1	0		0	0		0	0
Blue bonnet	1	0		0	0		0	0
Brown quail	1	0		4	0.01		0	0
Brown songlark	1	0		3	0		0	0
Brush cuckoo	0	0		1	0		0	0
Buff-rumped thornbill	0	0		2	0		0	0
Caspian tern	1	0		0	0		0	0
Channel-billed cuckoo	0	0		1	0		0	0
Chestnut-crowned babbler	1	0		0	0		0	0
Chestnut-rumped thornbill	0	0		1	0		0	0
Chiming wedgebill	2	0.01		0	0		0	0
Common blackbird	0	0		4	0.01		0	0
Common myna	0	0		7	0.01		0	0
Common sandpiper	1	0		0	0		0	0
Double-barred finch	0	0		6	0.01		0	0
Dusky grasswren	1	0		0	0		0	0
Dusky moorhen	0	0		8	0.01		0	0
Eastern koel	0	0		1	0		0	0
Elegant parrot	0	0		2	0		0	0
Emu	0	0		2	0		0	0
Eurasian skylark	0	0		2	0		0	0
European goldfinch	0	0		6	0.01		0	0
Fan-tailed cuckoo	0	0		9	0.01		0	0
Flame robin	0	0		2	0		0	0
Golden-headed cisticola	0	0		2	0		0	0
Great cormorant	0	0		1	0		0	0
Great egret	0	0		2	0		0	0
Grey falcon	1	0		0	0		0	0
Grey fantail	0	0		9	0.01		0	0
Ground cuckoo-shrike	1	0		0	0		0	0
Horsfield's bushlark	0	0		1	0		0	0
Inland thornbill	0	0		1	0		0	0
Intermediate egret	1	0		2	0		0	0
Little black cormorant	0	0		7	0.01		0	0
Little egret	1	0		0	0		0	0
Little grassbird	0	0		1	0		0	0
Little woodswallow	2	0.01		0	0		0	0
Masked lapwing	2	0.01		2	0		0	0
Mulga parrot	1	0		0	0		0	0
Nankeen night-heron	1	0		2	0		0	0
New holland honeyeater	0	0		4	0.01		0	0
Painted honeyeater	0	0		2	0		0	0
Peregrine falcon	1	0		4	0.01		0	0
Pheasant coucal	3	0.01		0	0		0	0
Plumed whistling-duck	1	0		1	0		0	0
Purple swamphen	0	0		3	0		0	0
Red-capped robin	1	0		5	0.01		0	0
Red-winged parrot	2	0.01		1	0		0	0
Regent parrot	0	0		2	0		0	0
Royal spoonbill	0	0		1	0		0	0
Silver gull	2	0.01		0	0		0	0
Southern boobook	0	0		2	0		0	0
Southern whiteface	0	0		11	0.01		0	0
Spinifex pigeon	2	0.01		0	0		0	0
Spotted bowerbird	1	0		0	0		0	0
Spotted harrier	1	0		5	0.01		0	0
Spotted nightjar	1	0		0	0		0	0
Square-tailed kite	0	0		1	0		0	0
Star finch	1	0		0	0		0	0
Straw-necked ibis	1	0		5	0.01		0	0
Stubble quail	0	0		4	0.01		0	0
Superb parrot	0	0		8	0.01		0	0
Swamp harrier	0	0		3	0		0	0
Tawny frogmouth	1	0		4	0.01		0	0
Varied lorikeet	1	0		0	0		0	0
White-backed swallow	3	0.01		3	0		0	0
White-bellied sea-eagle	0	0		2	0		0	0
White-browed treecreeper	0	0		1	0		0	0
White-fronted chat	0	0		4	0.01		0	0
White-fronted honeyeater	0	0		1	0		0	0
White-winged fairy-wren	0	0		2	0		0	0
Yellow-billed spoonbill	0	0		2	0		0	0
Yellow-tailed black-cockatoo	0	0		1	0		0	0
Yellow thornbill	0	0		5	0.01		0	0

### Sheet: Simper
Comm1	Comm2	Species	average_contribution	ratio	RR_comm1	RR_comm2	cumulative_contribution
WtrPoint	SEGmWd	Collared Sparrowhawk	0.00118633	0.161119	0.0240385	0.00255755	0.287895
WtrPoint	SEGmWd	Red-winged Parrot	0.000445946	0.102579	0.00961539	0.00127877	0.603188
WtrPoint	SEGmWd	Black-faced Woodswallow	0.00193739	0.214151	0.0432692	0.00255755	0.675673
WtrPoint	SEGmWd	Little Woodswallow	0.000497261	0.096092	0.00961539	0	0.702348
WtrPoint	SEGmWd	Australian Ringneck	0.0169801	0.745885	0.355769	0.0626598	0.735055
WtrPoint	SEGmWd	Major Mitchell's Cockatoo	0.00178253	0.209222	0.0432692	0	0.750193
WtrPoint	SEGmWd	Little Corella	0.00672317	0.396871	0.110577	0.0421995	0.757105
WtrPoint	SEGmWd	Red-tailed Black-Cockatoo	0.000865382	0.136485	0.0192308	0	0.787465
WtrPoint	SEGmWd	Pheasant Coucal	0.000717324	0.117847	0.0144231	0	0.798856
WtrPoint	SEGmWd	White-backed Swallow	0.000864333	0.132661	0.0144231	0.00383632	0.831111
WtrPoint	SEGmWd	Silver Gull	0.000448713	0.0965232	0.00961539	0	0.835864
WtrPoint	SEGmWd	Brown Treecreeper	0.035349	1.56583	0	0.744246	0.869329
WtrPoint	SEGmWd	Grey Shrike-thrush	0.022559	0.948606	0.0625	0.496164	0.872944
WtrPoint	SEGmWd	Rock Dove	0.00168071	0.185243	0.0336538	0.00127877	0.876529
WtrPoint	SEGmWd	Black-faced Cuckoo-shrike	0.0193	0.823403	0.341346	0.257033	0.883447
WtrPoint	SEGmWd	Little Crow	0.00918442	0.466287	0.1875	0	0.895603
WtrPoint	SEGmWd	Torresian Crow	0.0120882	0.588228	0.269231	0.00127877	0.903819
WtrPoint	SEGmWd	Pied Butcherbird	0.0144481	0.669676	0.317308	0.0191816	0.908771
WtrPoint	SEGmWd	Blue-winged Kookaburra	0.000937089	0.13645	0.0192308	0	0.915462
WtrPoint	SEGmWd	Black-fronted Dotterel	0.00228035	0.224442	0.0432692	0.00895141	0.93263
WtrPoint	SEGmWd	Galah	0.0262857	1.04286	0.394231	0.725064	0.935789
WtrPoint	SEGmWd	Nankeen Kestrel	0.00360492	0.290489	0.0625	0.0217391	0.947084
WtrPoint	SEGmWd	Australian Hobby	0.00282426	0.250636	0.0528846	0.0102302	0.949523
WtrPoint	SEGmWd	Singing Honeyeater	0.00616653	0.38679	0.120192	0.0204604	0.956274
WtrPoint	SEGmWd	Diamond Dove	0.00167136	0.199153	0.0384615	0.00127877	0.957319
WtrPoint	SEGmWd	Magpie-lark	0.0393818	1.79999	0.985577	0.193095	0.965575
WtrPoint	SEGmWd	Australian Magpie	0.0244939	1.00409	0.192308	0.543478	0.96722
WtrPoint	SEGmWd	Whistling Kite	0.0116215	0.558976	0.230769	0.0358056	0.968772
WtrPoint	SEGmWd	Pallid Cuckoo	0.00461401	0.339727	0.100962	0.00895141	0.970205
WtrPoint	SEGmWd	White-winged Triller	0.00457388	0.330704	0.0817308	0.0255754	0.97281
WtrPoint	SEGmWd	Brown Honeyeater	0.0012739	0.156949	0.0240385	0.00127877	0.974647
WtrPoint	SEGmWd	Yellow-throated Miner	0.0407353	2.09942	0.889423	0.0421995	0.978063
WtrPoint	SEGmWd	Budgerigar	0.00404585	0.302231	0.0721154	0.0179028	0.981827
WtrPoint	SEGmWd	Black Kite	0.00717727	0.413146	0.144231	0.0127877	0.983607
WtrPoint	SEGmWd	Cockatiel	0.00337924	0.283878	0.0625	0.0179028	0.988253
WtrPoint	SEGmWd	Crested Pigeon	0.0235231	0.960144	0.504808	0.221228	0.988561
WtrPoint	SEGmWd	Rufous Whistler	0.0053992	0.376806	0.0769231	0.0626598	0.9901
WtrPoint	SEGmWd	Red-browed Pardalote	0.00225617	0.217959	0.0480769	0	0.990702
WtrPoint	SEGmWd	Fairy Martin	0.0043068	0.314631	0.0576923	0.0421995	0.991853
WtrPoint	SEGmWd	Grey-crowned Babbler	0.0136644	0.638157	0.298077	0.0127877	0.996792
WtrPoint	SEGmWd	Red-rumped Parrot	0.0351291	1.51306	0	0.730179	0.997382
WtrPoint	SEGmWd	Chiming Wedgebill	0.000494296	0.0964446	0.00961539	0	0.99765
WtrPoint	SEGmWd	Western Bowerbird	0.00272486	0.24084	0.0576923	0	0.997908
WtrPoint	SEGmWd	Willie Wagtail	0.0221035	0.875632	0.620192	0.686701	0.998852
WtrPoint	SEGmWd	Spotted Dove	0.00321178	0.272399	0.0721154	0	0.99948
WtrPoint	SEGmWd	Zebra Finch	0.00345537	0.274325	0.0721154	0.00255755	0.999918
WtrPoint	SEGmWd	Red-backed Kingfisher	0.00156345	0.180994	0.0336538	0	1
WtrPoint	SEGmWd	Black-tailed Native-hen	0.000747237	0.128424	0.0144231	0.00255755	1
WtrPoint	SEGmWd	Masked Lapwing	0.000623103	0.10772	0.00961539	0.00255755	1
WtrPoint	SEWdis	Eastern Spinebill	0.00136262	0.174655	0	0.03125	0.275483
WtrPoint	SEWdis	Red Wattlebird	0.0154977	0.671294	0	0.328125	0.565914
WtrPoint	SEWdis	Regent Honeyeater	0.0033452	0.254581	0	0.0625	0.582204
WtrPoint	SEWdis	Black-faced Woodswallow	0.00195523	0.209266	0.0432692	0	0.703488
WtrPoint	SEWdis	Dusky Woodswallow	0.0238473	0.953509	0	0.5	0.714216
WtrPoint	SEWdis	Hardhead	0.000955509	0.157072	0.00961539	0.015625	0.759035
WtrPoint	SEWdis	Australian Ringneck	0.0170679	0.720754	0.355769	0	0.766014
WtrPoint	SEWdis	Major Mitchell's Cockatoo	0.00189266	0.209685	0.0432692	0	0.778499
WtrPoint	SEWdis	Yellow-faced Honeyeater	0.0161712	0.65511	0	0.3125	0.806603
WtrPoint	SEWdis	Spotted Quail-thrush	0.00165384	0.178107	0	0.03125	0.85892
WtrPoint	SEWdis	Brown Treecreeper	0.0307475	1.21533	0	0.625	0.874974
WtrPoint	SEWdis	Grey Shrike-thrush	0.025461	1.00485	0.0625	0.53125	0.878068
WtrPoint	SEWdis	Rock Dove	0.0017579	0.182598	0.0336538	0	0.881152
WtrPoint	SEWdis	White-bellied Cuckoo-shrike	0.0102757	0.493342	0	0.203125	0.890079
WtrPoint	SEWdis	Little Crow	0.00985998	0.46782	0.1875	0	0.898129
WtrPoint	SEWdis	Torresian Crow	0.0131429	0.599146	0.269231	0.015625	0.905674
WtrPoint	SEWdis	Pied Butcherbird	0.0156034	0.678117	0.317308	0.03125	0.910418
WtrPoint	SEWdis	Mistletoebird	0.00768288	0.406865	0.0673077	0.09375	0.925553
WtrPoint	SEWdis	Black-fronted Dotterel	0.00296399	0.241343	0.0432692	0.015625	0.934588
WtrPoint	SEWdis	Eastern Yellow Robin	0.0160726	0.698296	0	0.34375	0.939766
WtrPoint	SEWdis	Eurasian Coot	0.0005381	0.125615	0	0.015625	0.95802
WtrPoint	SEWdis	Singing Honeyeater	0.00583048	0.361577	0.120192	0	0.960212
WtrPoint	SEWdis	Diamond Dove	0.0017197	0.196348	0.0384615	0	0.961291
WtrPoint	SEWdis	Little Lorikeet	0.0233393	0.898372	0	0.46875	0.969187
WtrPoint	SEWdis	Magpie-lark	0.0502376	4.05586	0.985577	0	0.970103
WtrPoint	SEWdis	Whistling Kite	0.0115738	0.532158	0.230769	0	0.973559
WtrPoint	SEWdis	Pallid Cuckoo	0.00464614	0.327973	0.100962	0	0.975187
WtrPoint	SEWdis	Swift Parrot	0.00935513	0.463674	0	0.1875	0.979124
WtrPoint	SEWdis	Yellow-tufted Honeyeater	0.0456438	2.54566	0	0.90625	0.979901
WtrPoint	SEWdis	Red-backed Fairy-wren	0.00104978	0.124669	0	0.015625	0.983945
WtrPoint	SEWdis	Yellow-throated Miner	0.0453114	2.3896	0.889423	0	0.984527
WtrPoint	SEWdis	Bell Miner	0.000871132	0.125059	0	0.015625	0.98567
WtrPoint	SEWdis	Brown-headed Honeyeater	0.0118971	0.55916	0	0.25	0.986794
WtrPoint	SEWdis	Black-chinned Honeyeater	0.0244352	0.955621	0	0.5	0.987356
WtrPoint	SEWdis	White-naped Honeyeater	0.0168775	0.721287	0	0.359375	0.987917
WtrPoint	SEWdis	Black Kite	0.00723764	0.399499	0.144231	0	0.990575
WtrPoint	SEWdis	Scarlet Honeyeater	0.00165292	0.221025	0	0.046875	0.992359
WtrPoint	SEWdis	Turquoise Parrot	0.00537902	0.344746	0	0.109375	0.993742
WtrPoint	SEWdis	Crested Pigeon	0.0249485	0.968389	0.504808	0	0.995049
WtrPoint	SEWdis	Crested Bellbird	0.00295398	0.282172	0.0144231	0.0625	0.995291
WtrPoint	SEWdis	Spotted Pardalote	0.0105512	0.540093	0	0.234375	0.996483
WtrPoint	SEWdis	Red-browed Pardalote	0.00241698	0.218376	0.0480769	0	0.996714
WtrPoint	SEWdis	Noisy Friarbird	0.0206831	0.790806	0	0.40625	0.999603
WtrPoint	SEWdis	White-cheeked Honeyeater	0.00165384	0.178107	0	0.03125	0.999805
WtrPoint	SEWdis	White-browed Babbler	0.00526486	0.360189	0.0144231	0.109375	1
WtrPoint	SEWdis	Grey-crowned Babbler	0.014365	0.632558	0.298077	0	1
WtrPoint	SEWdis	Eastern Whipbird	0.000923409	0.124951	0	0.015625	1
WtrPoint	SEWdis	Western Bowerbird	0.00291905	0.241403	0.0576923	0	1
WtrPoint	SEWdis	Satin Bowerbird	0.000744965	0.125297	0	0.015625	1
WtrPoint	SEWdis	Fuscous Honeyeater	0.0501544	3.99876	0	0.984375	1
WtrPoint	SEWdis	White-plumed Honeyeater	0.0417813	1.84185	0.990385	0.1875	1
WtrPoint	SEWdis	Willie Wagtail	0.0298249	1.1413	0.620192	0.125	1
WtrPoint	SEWdis	Pied Currawong	0.00388004	0.284152	0	0.078125	1
WtrPoint	SEWdis	Grey Currawong	0.00200798	0.219002	0	0.046875	1
WtrPoint	SEWdis	Spotted Dove	0.00342724	0.273023	0.0721154	0	1
WtrPoint	SEWdis	Zebra Finch	0.00361838	0.270641	0.0721154	0	1
WtrPoint	SEWdis	Red-backed Kingfisher	0.00167396	0.181333	0.0336538	0	1
WtrPoint	SEWdis	Scaly-breasted Lorikeet	0.00134012	0.176131	0	0.03125	1
WtrPoint	SEWdis	Painted Button-quail	0.00354003	0.254179	0	0.0625	1
WtrPoint	SEWdis	Silvereye	0.000871132	0.125059	0	0.015625	1
SEGmWd	SEWdis	Eastern Spinebill	0.00119205	0.1739	0	0.03125	0.243942
SEGmWd	SEWdis	Red Wattlebird	0.015581	0.735182	0.130435	0.328125	0.528796
SEGmWd	SEWdis	Regent Honeyeater	0.00286488	0.252117	0	0.0625	0.545476
SEGmWd	SEWdis	Dusky Woodswallow	0.0214178	0.945175	0.310742	0.5	0.685658
SEGmWd	SEWdis	Yellow-faced Honeyeater	0.0139458	0.650509	0.00511509	0.3125	0.80154
SEGmWd	SEWdis	Shining Bronze-Cuckoo	0.000794921	0.137537	0.00383632	0.015625	0.840402
SEGmWd	SEWdis	Spotted Quail-thrush	0.00141971	0.176329	0	0.03125	0.875009
SEGmWd	SEWdis	Grey Shrike-thrush	0.0219083	0.949117	0.496164	0.53125	0.897861
SEGmWd	SEWdis	White-bellied Cuckoo-shrike	0.00896386	0.493981	0.00639386	0.203125	0.909323
SEGmWd	SEWdis	White-winged Chough	0.0117628	0.613134	0.158568	0.1875	0.911912
SEGmWd	SEWdis	Galah	0.0293425	1.30904	0.725064	0.125	0.948565
SEGmWd	SEWdis	Eastern Yellow Robin	0.0141369	0.699444	0.0140665	0.34375	0.94987
SEGmWd	SEWdis	Little Lorikeet	0.0201692	0.890176	0.0179028	0.46875	0.974682
SEGmWd	SEWdis	Australian Magpie	0.0228128	1.01113	0.543478	0.09375	0.976993
SEGmWd	SEWdis	Swift Parrot	0.00805653	0.460497	0	0.1875	0.983343
SEGmWd	SEWdis	Yellow-tufted Honeyeater	0.0392398	2.40629	0.00255755	0.90625	0.983961
SEGmWd	SEWdis	Brown-headed Honeyeater	0.0106419	0.568011	0.0179028	0.25	0.989644
SEGmWd	SEWdis	Black-chinned Honeyeater	0.0211459	0.944613	0.0242967	0.5	0.990045
SEGmWd	SEWdis	White-naped Honeyeater	0.0147098	0.717487	0.00511509	0.359375	0.990428
SEGmWd	SEWdis	Scarlet Honeyeater	0.00148287	0.219766	0	0.046875	0.993188
SEGmWd	SEWdis	Turquoise Parrot	0.00479445	0.348661	0.00511509	0.109375	0.994452
SEGmWd	SEWdis	Crested Bellbird	0.00219386	0.25621	0.00127877	0.0625	0.995695
SEGmWd	SEWdis	Olive-backed Oriole	0.00454942	0.348987	0.0434783	0.078125	0.99586
SEGmWd	SEWdis	Spotted Pardalote	0.0100242	0.564838	0.0370844	0.234375	0.996467
SEGmWd	SEWdis	Noisy Friarbird	0.0182735	0.804109	0.07289	0.40625	0.998122
SEGmWd	SEWdis	White-cheeked Honeyeater	0.00141971	0.176329	0	0.03125	0.998229
SEGmWd	SEWdis	Eastern Rosella	0.0172782	0.799942	0.265985	0.3125	0.998731
SEGmWd	SEWdis	Striped Honeyeater	0.00162617	0.206838	0.0140665	0.03125	0.998823
SEGmWd	SEWdis	White-browed Babbler	0.0056858	0.398559	0.0460358	0.109375	0.999202
SEGmWd	SEWdis	Red-rumped Parrot	0.0316968	1.44249	0.730179	0.03125	0.999503
SEGmWd	SEWdis	Fuscous Honeyeater	0.0429341	3.47384	0.00511509	0.984375	0.999839
SEGmWd	SEWdis	White-plumed Honeyeater	0.0359638	1.79412	0.993606	0.1875	0.999881
SEGmWd	SEWdis	Willie Wagtail	0.0275699	1.23992	0.686701	0.125	1
SEGmWd	SEWdis	Pied Currawong	0.00432002	0.329344	0.0306905	0.078125	1
SEGmWd	SEWdis	Grey Currawong	0.00181201	0.220441	0.00127877	0.046875	1
SEGmWd	SEWdis	Scaly-breasted Lorikeet	0.00120484	0.17824	0.00127877	0.03125	1
SEGmWd	SEWdis	Painted Button-quail	0.00319099	0.260802	0.00511509	0.0625	1
